# GSK3 inhibition rescues growth and telomere dysfunction in dyskeratosis congenita iPSC-derived type II alveolar epithelial cells

**DOI:** 10.1101/2020.10.28.358887

**Authors:** Rafael J Fernandez, Zachary J G Gardner, Katherine J Slovik, Derek C Liberti, Katrina N Estep, Wenli Yang, Qijun Chen, Garrett T Santini, Javier V Perez, Sarah Root, Ranvir Bhatia, John W Tobias, Apoorva Babu, Michael P Morley, David B Frank, Edward E Morrisey, Christopher J Lengner, F. Brad Johnson

## Abstract

Dyskeratosis congenita (DC) is a rare genetic disorder characterized by deficiencies in telomere maintenance leading to very short telomeres and the premature onset of certain age-related diseases, including pulmonary fibrosis (PF). PF is thought to derive from epithelial failure, particularly that of type II alveolar epithelial (AT2) cells, which are highly dependent on Wnt signaling during development and adult regeneration. We use human iPSC-derived AT2 (iAT2) cells to model how short telomeres affect AT2 cells. Cultured DC mutant iAT2 cells accumulate shortened, uncapped telomeres and manifest defects in the growth of alveolospheres, hallmarks of senescence, and apparent defects in Wnt signaling. The GSK3 inhibitor, CHIR99021, which mimics the output of canonical Wnt signaling, enhances telomerase activity and rescues the defects. These findings support further investigation of Wnt agonists as potential therapies for DC related pathologies.
