## Supplementary material for "GSK3 inhibition rescues growth and telomere dysfunction in dyskeratosis congenita iPSC-derived type II alveolar epithelial cells": Key Resource Table

### Sheet: Sheet1
Reagent Type (Species) or Resource	Designation	Source or Reference	Identifiers	Additional Information
Cell Lines
iPS cell line (Homo sapiens)	BU3 NGST	(Jacob et al. 2017)
iPS cell line (Homo sapiens)	BU3 NGST - WT	This Paper
iPS cell line (Homo sapiens)	BU3 NGST - DKC1 A386T	This Paper
Recombinant DNA Reagents
Plasmids	pX458	Feng Zhang	Addgene # 48138
Primer	gRNA-DKC1A386-5-F	This Paper		CAC CGC TTC TTC TGA CTT GCC TGG
Primer	gRNA-DKC1A386-5-R	This Paper		AAA CCC AGG CAA GTC AGA AGA AGC
Primer	DKC1-Geno-F	(Woo et al. 2016)		AAA AGT AGA GTG GCT GCG GT
Primer	DKC1-Geno-R	(Woo et al. 2016)		ACA ACC TCC ATG CTC ACC TG
Primer	TeSLA-T1	(Lai et al. 2017)		ACT GGC CAC GTG TTT TGA TCG ACC CTA AC
Primer	TeSLA-T2	(Lai et al. 2017)		ACT GGC CAC GTG TTT TGA TCG ATA ACC CT
Primer	TeSLA-T3	(Lai et al. 2017)		ACT GGC CAC GTG TTT TGA TCG ACC TAA CC
Primer	TeSLA-T4	(Lai et al. 2017)		ACT GGC CAC GTG TTT TGA TCG ACT AAC CC
Primer	TeSLA-T5	(Lai et al. 2017)		ACT GGC CAC GTG TTT TGA TCG AAA CCC TA
Primer	TeSLA-T6	(Lai et al. 2017)		ACT GGC CAC GTG TTT TGA TCG AAC CCT AA
Primer	TeSLA Adapter Short	(Lai et al. 2017)		GGT TAC TTT GTA AGC CTG TC[SpcC3]
Primer	TeSLA Adapter TA	(Lai et al. 2017)		[Phos] TAG ACA GGC TTA CAA AGT AAC CAT GGT GGA GAA TTC TGT CGT CTT CAC GCT ACA TT [SpcC3]
Primer	TeSLA Adapter AT	(Lai et al. 2017)		[Phos] ATG ACA GGC TTA CAA AGT AAC CAT GGT GGA GAA TTC TGT CGT CTT CAC GCT ACA TT [SpcC3]
Primer	AP	(Lai et al. 2017)		TGT AGC GTG AAG ACG ACA GAA
Primer	TeSLA-TP	(Lai et al. 2017)		TGG CCA CGT GTT TTG ATC GA
Primer	G-Rich ONT	(Lai et al. 2016)		[Phos] CCC TAA CCC TAA CCC TAA CCC TAA CCC TAA CCC TAA CCC TAG ATA GTT GAG AGT C
Primer	BranchedUniversal Primer	(Lai et al. 2016)		[Phos] GAC TCT CAA CTA TC+T +A
Primer	TS	(Herbert et al. 2006)		AAT CCG TCG AGC AGA GTT
Primer	ACX	(Herbert et al. 2006)		GCG CGG CTT ACC CTT ACC CTT ACC CTA ACC
Primer	Tel1B	(Luo et al. 2020)		CGG TTT GTT TGG GTT TGG GTT TGG GTT TGG GTT TGG GTT
Primer	Tel2B	(Luo et al. 2020)		GGC TTG CCT TAC CCT TAC CCT TAC CCT TAC CCT TAC CCT
Primer	HBG1	(Cawthon et al. 2002)		GCT TCT GAC ACA ACT GTG TTC ACT AGC
Primer	HBG2	(Cawthon et al. 2002)		CAC CAA CTT CAT CCA CGT TCA CC
Chemicals, Peptides, and Recombinant Proteins
Chemical	Thiazovivin (TZV)	Cayman Chemical	CAT# 14245
Chemical	SB431542	Cayman Chemical	CAT# 13031
Chemical	Dorsomorphin	Cayman Chemical	CAT# 21207
Chemical	CHIR99021	Cayman Chemical	CAT# 13122
Chemical	Retinoic Acid	Sigma	CAT# R2625-50MG
Recombinant Protein	rhBMP4	R&D Systems	CAT# 314-BP-050
Recombinant Protein	rhKGF	R&D Systems	CAT# 251-KG-050
Chemical	Dexamethasone	Sigma	CAT# D4902-100MG
Chemical	8Br-cAMP	Sigma	CAT# 7880-250MG
Chemical	IBMX	Sigma	CAT# I5879-250MG
Recombinant Protein	DNaseI	Roche	CAT# 4716728001
Chemical	7-AAD	BD Biosciences	CAT# 51-68981E
Recombinant Protein	Dispase II	Gibco	CAT# 17105041
Chemical	SYBR Green I Nucleic Acid Gel Stain	Invitrogen	CAT# S7563
Commercial Medias and Kits
Commercial Protein Product	Matrigel, Growth Factor Reduced	Corning	CAT# 354230	Can use with or without phenol red
Commercial Media	Stem MACS iPS-Brew XF	Miltenyi Biotec	CAT# 130-104-368
Enzymatic Reagent	Accutase	Innovative Cell Technologies	CAT# AT104-500
Commercial Kit	P3 Primary Cell 4D-NucleofectorTM X Kit L	Lonza	CAT# V4XP-3012
Commercial Kit	STEMdiff Definiteve Endoderm Kit	Stemcell Technologies	CAT# 05111
Commercial Media Base	IMDM	Corning/Mediatech	CAT# MT10-016-CV
Commercial Media Base	Ham's F12 Nutirent Mix	Corning/Mediatech	CAT# MT10-080-CV
Media Supplement	B27	Gibco	CAT# 17504044
Media Supplement	N2	Gibco	CAT# 17502048
Media Supplement	BSA Fraction V	Gibco	CAT# 15260037
Media Supplement	Monothioglycerol	Sigma	CAT# M6145-25ML
Media Supplement	GlutaMAX	Gibco	CAT# 35050061
Media Supplement	Ascorbic Acid	Sigma	CAT# A4544-25G
Media Supplement	Primocin	Invivogen	CAT# ANT-PM-2
Commercial Media Base	Hank's Balanced Salt Solution	Gibco	CAT# 14175079
Media Supplement	HEPES	Gibco	CAT# 15630080
Media Supplement	EDTA	Gibco	CAT# 15575039
Enzymatic Reagent	0.05% Trypsin-EDTA	Gibco	CAT# 25300054
Commercial Kit	Direct-zol RNA Micro Kit	Zymo	CAT# R2061
Commercial Kit	Gentra Puregene Cell Kit	Qiagen	CAT# 158745
Antibodies and In-Situ Probes
Antibody	NANOG	Reprocell/Stemgent	Cat# 09-0020	Rabbit, Polyclonal, 1:100 37˚C for 2 Hours
Antibody	53BP1	Novus	CAT# NB100-304	Rabbit, Monoclonal, 1:100 37˚C for 2 Hours
Antibody	P21	Santa Cruz	CAT# sc-6246	Mouse, Monoclonal, 1:50 37˚C for 2 Hours
Antibody	Cleaved Caspase 3 (CC3)	Cell Signaling Technologies	CAT# 9664	Rabbit, Monoclonal, 1:2000 37˚C for 2 Hours
PNA Probe	Cy3-Telo-C Probe	PNA Bio	CAT# F1002
Fab Fragments	Anti-Digoxigenin-AP, Fab fragments	Roche	CAT# 11093274910
Secondary Antibody	Goat anti-Rabbit IgG Secondary Antibody, Alexa Fluor 647	Invitrogen	CAT# A-21244	Donkey, Polyclonal, 1:250 RT for 1 Hour
Secondary Antibody	Donkey anti-Mouse IgG Secondary Antibody, Alexa Fluor 647	Invitrogen	CAT# A-31571	Donkey, Polyclonal, 1:250 RT for 1 Hour
Secondary Antibody	Donkey anti-Goat IgG Secondary Antibody, Alexa Fluor 647	Invitrogen	CAT# A-21447	Donkey, Polyclonal, 1:250 RT for 1 Hour
Molecular Biology Reagents
Chemical	TriZOL	Invitrogen	CAT# 15596018
Recombinant DNA Polymerase	FailSafe Polymerase Enzyme Mix	Lucigen	CAT# FS9901K
Proprietary Commercial Buffer	FailSafe Buffer H	Lucigen	CAT# FSP995H-INCL
Restriction Enzyme	CviAII	NEB	CAT# R0640L
Restriction Enzyme	BfaI	NEB	CAT# R0568L
Restriction Enzyme	MseI	NEB	CAT# R0525L
Restriction Enzyme	NdeI	NEB	CAT# R0111L
Recombinant Enzyme	rSAP	NEB	CAT# M0371L
Chemical	CDP-Star	Roche	CAT# 11759051001
Modified Nucleotide	DIG-11-dUTP	Roche	CAT# 11558706910
Chemical	DIG Easy Hybridization Granules	Roche	CAT# 11796895001
Chemical	Blocking Reagent	Roche	CAT# 11096176001
Recombinant DNA Marker	DIG Labeld DNA Molecular Weight Marker II	Roche	CAT# 11218590910
Molecular Biology Reagent	Hybond-XL	Cytiva/Amersham	CAT# RPN303S
Recombinant Enzyme	Klenow Fragment	NEB	CAT# M0212S
Recombinant Enzyme	Lambda Exonuclease	NEB	CAT# M0262S
Recombinant DNA Polymerase	Go-TAQ Flexi	Promega	CAT# M8298
Software
Image Analysis Software	FIJI	NIH	RRID:SCR_002285	https://imagej.net/Fiji
Software	Salmon
Software	GSEA
Flow Cytometry Analysis Software	FlowJo	BD Biosciences	RRID:SCR_008520
Image Analysis Software	ImageQuant TL 8.2	Cytiva	RRID:SCR_018374
Image Analysis Software	TeslaQuant	(Lai et al. 2017)
