## Supplementary material for "GSK3 inhibition rescues growth and telomere dysfunction in dyskeratosis congenita iPSC-derived type II alveolar epithelial cells": TableS1

### Sheet: Pathways in IPF
GSEA Results
Gene Set	Day 70 NES	Day 70 p-adj
HALLMARK_UNFOLDED_PROTEIN_RESPONSE	1.64586	0.00191962
HALLMARK_P53_PATHWAY	1.9667	7.30523e-09
HALLMARK_REACTIVE_OXYGEN_SPECIES_PATHWAY	2.04306	1.55092e-05
WONG_MITOCHONDRIA_GENE_MODULE	2.72095	3.22966e-09
MOOTHA_MITOCHONDRIA	2.67476	3.22966e-09
REACTOME_MITOCHONDRIAL_TRANSLATION	2.66	3.22966e-09
REACTOME_TP53_REGULATES_METABOLIC_GENES	2.24184	3.22966e-09
KARLSSON_TGFB1_TARGETS_UP	1.91249	9.30012e-06
REACTOME_PINK_PARKIN_MEDIATED_MITOPHAGY	1.86508	0.00383871
Ingenuity Pathway A
Ingenuity Canonical Pathways	-log(p-value)	zScore	Molecules
HIF1α ± Signaling	1.92	-2	ADRA1B,CDKN1A,EGLN3,FLT4,IL6,KDR,LDHA,MMP10,MMP23B,SLC2A1,SLC2A14,SLC2A2,SLC2A3,TF,VEGFA,VIM
tRNA Splicing	2.74	-1.88982	ENPP6,PDE10A,PDE3A,PDE3B,PDE4B,PDE8B,PLD6
Adrenomedullin signaling pathway	2.43	-1.80739	ADCY2,ADCY4,GNA15,GUCY1A2,IL1B,KCNQ2,MAPK11,MAPK12,MAPK4,MYLK2,NPR1,NPR3,PLCB1,PLCH2,RAMP2,SHF,TFAP2A
Hepatic Fibrosis Signaling Pathway	2.2	-1.56893	ACTA2,ACVR1C,AGTR1,CNR1,COL2A1,COL3A1,DIRAS3,FLT4,GLI3,IL1B,IL1RAP,ITGA4,ITGA5,KDR,LEF1,MAPK11,MAPK12,MYLK2,PDK1,SMO,SPP1,TF,VEGFA,WNT1,WNT11,WNT5A
cAMP-mediated signaling	3.64	-1.2792	ADCY2,ADCY4,ADRA2A,AGTR1,CHRM2,CHRM3,CNR1,ENPP6,GRM4,HTR1E,MC4R,NPR3,OPRK1,PDE10A,PDE3A,PDE3B,PDE4B,PDE8B,PLD6,PTH1R,RGS4,VIPR1
LPS/IL-1 Mediated Inhibition of RXR Function	3.34	-1.13389	ABCC2,ACOX2,ACSL5,ALDH1A3,CHST11,CHST2,CHST4,CYP2A6 (includes others),CYP2B6,GSTA2,HS3ST6,IL1B,IL1RAP,PLTP,SLC27A6,SLCO1A2,SULT1A1,SULT1A2,SULT1A3/SULT1A4,SULT1C4,SULT1E1
STAT3 Pathway	1.26	-1.13389	CDKN1A,FLT4,IL13RA2,IL1B,KDR,MAPK11,MAPK12,SOCS2,TNFRSF11A,VEGFA
Wnt/Ca+ pathway	0.589	-1	PLCB1,PLCH2,SMO,WNT5A
Osteoarthritis Pathway	4.13	-0.942809	ADAMTS5,ANKH,CASP1,CCN4,COL2A1,CTNNA2,DCN,FRZB,GLI3,H19,IL1B,IL1RAP,ITGA4,ITGA5,LEF1,MEF2C,MMP10,PTH1R,S100A9,SMO,SPP1,VEGFA
Relaxin Signaling	3.28	-0.707107	ADCY2,ADCY4,ENPP6,GNA15,GNG2,GUCY1A2,NPR1,NPR3,PDE10A,PDE3A,PDE3B,PDE4B,PDE8B,PLD6,RLN3,VEGFA
Leukocyte Extravasation Signaling	1.16	-0.333333	ACTA2,CLDN18,CLDN5,CLDN8,CTNNA2,CTNNA3,ITGA4,ITGA5,ITGB2,MAPK11,MAPK12,MMP10,MMP23B
HOTAIR Regulatory Pathway	1.15	0.301511	AR,CDKN1A,LEF1,MMP10,MMP23B,SNAI2,SPP1,VIM,WNT1,WNT11,WNT5A
Thyroid Hormone Metabolism II (via Conjugation and/or Degradation)	4.7	0.333333	DIO2,LARGE1,SULT1A1,SULT1A2,SULT1A3/SULT1A4,SULT1C4,UGT1A1,UGT1A3,UGT2B11
BMP signaling pathway	1.2	0.447214	BMP5,CHRD,FST,MAPK11,MAPK12,PITX2,SOSTDC1
Senescence Pathway	0.324	0.57735	ACVR1C,CDKN1A,CGAS,DELEC1,IL6,MAPK12,MAPK4,PDK1,PDK4,SAA1,SAA2,SAA4
Chondroitin Sulfate Biosynthesis	4.03	0.632456	B3GAT1,CHST11,CHST2,CHST4,HS3ST6,SULT1A1,SULT1A2,SULT1A3/SULT1A4,SULT1C4,SULT1E1
Dermatan Sulfate Biosynthesis	3.84	0.632456	B3GAT1,CHST11,CHST2,CHST4,HS3ST6,SULT1A1,SULT1A2,SULT1A3/SULT1A4,SULT1C4,SULT1E1
PCP pathway	1.92	1.13389	CTHRC1,MAPK12,RSPO3,SMO,WNT1,WNT11,WNT5A
Heparan Sulfate Biosynthesis	4.06	1.1547	B3GAT1,CHST11,CHST2,CHST4,EXTL1,HS3ST6,PLA1A,SULT1A1,SULT1A2,SULT1A3/SULT1A4,SULT1C4,SULT1E1
Wnt/β≤-catenin Signaling	1.54	1.50756	ACVR1C,CDH2,FRZB,GJA1,LEF1,POU5F1,SFRP4,SMO,SOX21,SOX5,WNT1,WNT11,WNT5A
Melatonin Degradation I	6.91	2.13809	CYP1A1,CYP1A2,CYP1B1,CYP2A6 (includes others),CYP2B6,CYP4B1,LARGE1,SULT1A1,SULT1A2,SULT1A3/SULT1A4,SULT1C4,UGT1A1,UGT1A3,UGT2B11
VDR/RXR Activation	2.3	2.23607	CDKN1A,CXCL10,HSD17B2,IGFBP3,IGFBP6,SPP1,TRPV6,VDR,WT1
LXR/RXR Activation	3.82	2.67261	A1BG,APOA2,APOB,APOD,IL1B,IL1RAP,IL6,PLTP,PON3,SAA1,SAA2,SAA4,SCD,TF,UGT1A3
G-Protein Coupled Receptor Signaling	4.54		ADCY2,ADCY4,ADRA1B,ADRA2A,AGTR1,AVPR1A,CHRM2,CHRM3,CNR1,ENPP6,GNA15,GRM4,HTR1E,HTR2C,MC4R,NPR3,OPRK1,PDE10A,PDE3A,PDE3B,PDE4B,PDE8B,PLCB1,PLD6,PTH1R,RGS4,VIPR1
Agranulocyte Adhesion and Diapedesis	3.33		ACTA2,CCL15,CCL28,CLDN18,CLDN5,CLDN8,CXCL10,CXCL13,CXCL2,CXCL3,CXCL6,IL1B,ITGA4,ITGA5,ITGB2,ITGB7,MMP10,MMP23B,XCL1
Granulocyte Adhesion and Diapedesis	3.27		CCL15,CCL28,CLDN18,CLDN5,CLDN8,CXCL10,CXCL13,CXCL2,CXCL3,CXCL6,IL1B,IL1RAP,ITGA4,ITGA5,ITGB2,MMP10,MMP23B,XCL1
FXR/RXR Activation	3.11		A1BG,ABCC2,APOA2,APOB,APOD,IL1B,MAPK12,PLTP,PON3,SAA1,SAA2,SAA4,SLC51B,TF
Hepatic Fibrosis / Hepatic Stellate Cell Activation	2.69		ACTA2,AGTR1,COL16A1,COL19A1,COL2A1,COL3A1,COL5A1,COL8A1,COL9A2,CXCL3,FLT4,IGFBP3,IL1B,IL1RAP,IL6,KDR,VEGFA
PXR/RXR Activation	2.27		ABCC2,CYP1A2,CYP2A6 (includes others),CYP2B6,GSTA2,IL6,SCD,UGT1A1
TR/RXR Activation	2.09		AKR1C1/AKR1C2,AKR1C3,DIO2,NRGN,NXPH2,PDE3B,SLC16A3,SLC2A1,SYT2
Gap Junction Signaling	2.06		ACTA2,ADCY2,ADCY4,GJA1,GJA5,GJC1,GUCY1A2,HTR2C,NPR1,NPR3,PLCB1,PLCH2,TUBA3E,TUBB1,TUBB2B,TUBB8
Airway Pathology in Chronic Obstructive Pulmonary Disease	1.99		APOD,CD70,CXCL3,FGF11,FGF9,IL1B,IL6,LCN15,LCN2,PAEP,TNFSF10
Caveolar-mediated Endocytosis Signaling	1.97		ACTA2,FLNC,ITGA4,ITGA5,ITGA8,ITGA9,ITGB2,ITGB7
Remodeling of Epithelial Adherens Junctions	1.2		ACTA2,CTNNA2,TUBA3E,TUBB1,TUBB2B,TUBB8
